# Gut epithelium modifies enteric behaviors during nutritional adversity via distinct peptidergic signaling axes

**DOI:** 10.1101/2025.01.06.631508

**Authors:** Surojit Sural, Zion Walker, Oliver Hobert

## Abstract

Interorgan signaling events are emerging as key regulators of behavioral plasticity. The foregut and hindgut circuits of the *C. elegans* enteric nervous system (ENS) control feeding and defecation behavior, respectively. Here we show that epithelial cells in the midgut integrate feeding state information to control these behavioral outputs by releasing distinct neuropeptidergic signals. In favorable conditions, insulin and non-insulin peptides released from midgut epithelia activate foregut and hindgut enteric neurons, respectively, to sustain normal feeding and defecation behavior. During food scarcity, altered insulin signaling from sensory neurons activates the transcription factor DAF-16/FoxO in midgut epithelia, which blocks both peptidergic signaling axes to the ENS by transcriptionally shutting down the intestinal neuropeptide secretion machinery. Our findings demonstrate that midgut epithelial cells act as integrators to relay internal state information to distinct parts of the enteric nervous system to control animal behavior.
