## Supplementary material for "Gut epithelium modifies enteric behaviors during nutritional adversity via distinct peptidergic signaling axes": Table S2

### Sheet: UP_genes
Enriched motif in promoter	TF	TF family	P val.	FDR	Score
CTGATAAC	elt-7	GATA	0	0	24
TGATAA	elt-6	GATA	0	0	21
GATA	end-1	GATA	0	0	7
GATAA	end-3	GATA	0	0	12
TGATAAGA	elt-3	GATA	0	0	28
TGATAAGA	elt-1	GATA	0	0	26
CTGATAAG	egl-27	GATA,Myb/SANT	0	0	31
TGACCT	sex-1	Nuclear receptor	5.63e-09	2e-07	8
AGTGATCA	nhr-10	Nuclear receptor	2.2e-08	6.96e-07	8
ATGT	dmd-6	DM	2.3e-07	6.47e-06	2
TGACCT	nhr-41	Nuclear receptor	2.5e-07	6.47e-06	7
ATGATA	skn-1	bZIP	8.28e-07	1.97e-05	6
TACAGT	syd-9	C2H2 ZF	1.84e-06	4.03e-05	6
TGAT	nhr-49	Nuclear receptor	2.06e-06	4.19e-05	1
TGGT	nhr-204	Nuclear receptor	2.9e-06	5.51e-05	2
TG	nhr-34	Nuclear receptor	4.38e-06	7.8e-05	2
TTGTGAC	nhr-142	Nuclear receptor	1.02e-05	0.000171568	5
TGATCT	nhr-3	Nuclear receptor	1.2e-05	0.000182129	3
TGACC	nhr-23	Nuclear receptor	1.21e-05	0.000182129	5
TGGACTTTGGAC	nhr-64	Nuclear receptor	1.68e-05	0.000238859	6
TTGACCTC	nhr-67	Nuclear receptor	2.19e-05	0.000297503	5
TGACCTTT	nhr-6	Nuclear receptor	3.79e-05	0.000490855	5
GT	nhr-42	Nuclear receptor	6.45e-05	0.000799365	1
GATAAGCATCT	elt-1	GATA	7.17e-05	0.000851659	6
TGGTCA	F13H6.1	C2H2 ZF	8.36e-05	0.000952861	5
ATCAGCTGA	hlh-11	bHLH	0.000111837	0.00122591	8
ATGACTCA	jun-1	bZIP	0.000172474	0.00182056	5
GATGAC	skn-1	bZIP	0.000195346	0.00189578	3
ACTGTATC	dmd-5	DM	0.00019878	0.00189578	2
TTGTGACT	nhr-84	Nuclear receptor	0.000199555	0.00189578	5

### Sheet: DOWN_genes
Enriched motif in promoter	TF	TF family	P val.	FDR	Score
AAAACA	fkh-9	Forkhead	7.72e-11	2.2e-08	7
GTAAACAA	fkh-7	Forkhead	3.75e-10	3.85e-08	14
TAAACA	daf-16	Forkhead	4.05e-10	3.85e-08	7
TGATAAGA	elt-1	GATA	2.94e-08	2.1e-06	16
GTAAACA	fkh-2	Forkhead	4.19e-08	2.39e-06	12
TGATAAGA	elt-3	GATA	7.48e-08	3.55e-06	17
GTAAACAG	pha-4	Forkhead	1.46e-07	5.93e-06	9
TGATAA	elt-6	GATA	3.13e-07	1.12e-05	11
GTAAACAA	daf-16	Forkhead	3.78e-07	1.2e-05	13
TGTAAACAA	lin-31	Forkhead	1.09e-06	3.11e-05	10
CTGATAAC	elt-7	GATA	2.13e-06	5.53e-05	12
CTGATAAG	egl-27	GATA,Myb/SANT	3.82e-06	9.08e-05	14
GATA	end-1	GATA	7.47e-06	0.000163794	4
GTGTTC	lin-14	Unknown	9.56e-06	0.000194711	6
GATAA	end-3	GATA	1.83e-05	0.000347527	7
ATAAACAA	let-381	Forkhead	3.41e-05	0.000607274	9
ATA	ceh-34	Homeodomain	3.85e-05	0.000645375	3
TGCACTT	daf-12	Nuclear receptor	8.73e-05	0.00138258	8
CCACTTGAAA	ceh-22	Homeodomain	0.000153862	0.00230793	10
TGACCTTG	nhr-25	Nuclear receptor	0.00024712	0.00352145	7
TGGACTTTGGAC	nhr-64	Nuclear receptor	0.000459926	0.00624186	10
CCATATGT	hlh-8	bHLH	0.000576715	0.00747107	8
GATAG	cey-1	CSD	0.000697339	0.00864094	3
ACA	irx-1	Homeodomain	0.000828621	0.00983987	1
ACCATATGTT	hlh-17	bHLH	0.00164571	0.0187611	8
CACTTAA	ceh-22	Homeodomain	0.00178609	0.0195783	6
TGTA	nhr-66	Nuclear receptor	0.00222158	0.02345	3
CCATATGT	lin-32	bHLH	0.0027317	0.0278048	7
ACA	sem-2	Sox	0.00317099	0.0311632	1
TGTG	nhr-145	Nuclear receptor	0.00366633	0.0339573	2
