## Supplementary material for "Gut epithelium modifies enteric behaviors during nutritional adversity via distinct peptidergic signaling axes": Table S3

### Sheet: Sheet1
Gene	Allele(s) / Transgene	Type	crRNA 1	crRNA 2	single-stranded oligodeoxynucleotide (ssODN)
N/A	otSi2	Substitution	5'-TTCCCTTGAGCTCGACGGAA-3'		5'-CCTCCCCATCCGTCTGGGACGAGGTTGAAGTCGGCtccGTGTGGCTTTCCCTTcaattcGACactACGGACCTTTGGGAAACGACGGATGACGGTGGCTG-3'
ins-24	otDf2	Deletion	5'-AATGTAAGTGATTGGCAAGT-3'	5'-TCAAGGAATCCCAAAAGTAA-3'	5'-TACATTTCTGAAGGTTTGGAAAAAATGTAAGTGATTGGCAtagtgcaaactagactattctagttaaaaattgacgtaatt-3'
ins-18	ot1326, ot1328	Deletion	5'-CAATAAGGACGATGAAAAGT-3'	5'-CTGTCAAGTTGGTTGCAACG-3'	5'-AGCTCATTTTAATTTAACACAATGGTCCACCGACTACGTGGAAGATCTTCTTGCCTACTGTGCCCCAATT-3'
ins-1	ot1360, ot1363	Deletion	5'-TTCCTCACCGCTCTCAACAA-3'	5'-AACGATATTGACCTGATCAG-3'	5'-TTATAGGGCATTTTTCAGTTCCTCACCGCTCTCAAATCAGGTCAATATCGTTGGCAGCTCACCGGACCCT-3'
aex-1	ot1357, ot1464	Deletion	5'-TCAAGAGACTATAACTGATA-3'	5'-TAAAATATAGACTATTCTGA-3'	5'-ACTTTTAACATTTTTAAAGCATTAGTTTTCCTTATGAATAGTCTATATTTTATCGACTGGCCGACATAAt-3'
ins-7	ot1427	Deletion	5'-TGTTGAATAACAATAACTTT-3'	5'-GAAGAGCCACCATTATGTAT-3'	5'-CTTCGAAGGATAACCCCGAAGAAGCTGTTCCAAAACATAATGGTGGCTCTTCTGGATTTTGGGTTCAATT-3'
ins-35	ot1443	Deletion	5'-AAGAATATTTGCTTCATTGC-3'	5'-AATAGTTCATCTGAGTCAAC-3'	5'-ttctgaaatttttgaaattgtctaattttcCAGCAGACTCAGATGAACTATTCAATTAATAATTTAAGTT-3'
tph-1	ot1545	Deletion	5'-catcggatatctaaaagagg-3'	5'-acctctcttcatctcaatat-3'	5'-tgtatattacgtgccgaattccagaagcaccacgcccaacacaaagacacgttttcctgcagaagaggaa-3'
aex-1	ot1543	Insertion	5'-CGTGTTGGACACATGTTACT-3'
aex-4	ot1530	Insertion	5'-CACTGACTTCACAAAAAGTG-3'
aex-5	ot1532	Insertion	5'-ATGAAAATGTTCAAAGTGGT-3'
dpy-10	None	Co-CRISPR	5'-gctaccataggcaccacgag-3'		5'-cacttgaacttcaatacggcaagatgagaatgactggaaaccgtaccgcatgcggtgcctatggtagcggagcttcacatggcttcagaccaacagcctat-3'
N/A	otIs904, otIs908, otIs911, otIs912, otIs913, otIs927, otIs937, otIs942	FLInt insertions	5'-GTGATGAACTTCGAGGACGG-3'
